# Global climate change effect on Asian *Mus musculus*; Implication from last glacial maximum to the end of the 21^st^ century

**DOI:** 10.1101/2024.03.14.584992

**Authors:** Yaser Amir Afzali

## Abstract

Global climate change poses unprecedented challenges to biodiversity, prompting urgent investigations into its effects on various species. This study focuses on *Mus musculus*, a small rodent species and a crucial indicator of ecosystem health. Spanning from the last glacial maximum to the end of the 21^st^ century, employed Species Distribution Models (SDMs) to assess the impacts of climate change on *Mus musculus* and its four subspecies across Asia (*M. m musculus*, *M. m domesticus*, *M. m castaneus*, and *M. m bactrianus*). The SDMs reveal nuanced responses among subspecies, with *M. m. domesticus*, *M. m. musculus*, and *M. m. castaneus* facing potential habitat contractions, while *M. m. bactrianus* shows habitat expansion. Variable importance analysis highlights the significance of temperature-related variables, indicating the growing impact of rising temperatures on distribution patterns. Findings underscore the ecological implications of these shifts, emphasizing the need for tailored conservation strategies. The robustness of models, as indicated by high Area Under the Curve (AUC) values, enhances confidence in the reliability of predictions. Despite data limitations, this study contributes valuable insights into the complex dynamics between climate change and *Mus musculus* populations, guiding future conservation efforts in the face of ongoing global environmental transformations.
