## Supplementary material for "Global climate change effect on Asian *Mus musculus*; Implication from last glacial maximum to the end of the 21^st^ century": All.csv

Species	Longitude	Latitude
Mus musculus	89.34876	43.52787
Mus musculus	66.8993	32.10427
Mus musculus	69.833333	25.5
Mus musculus	67	30.2
Mus musculus	67.05	24.866667
Mus musculus	68.1375	25.954722
Mus musculus	65.616667	29.066667
Mus musculus	67.05	24.866667
Mus musculus	67.05	24.866667
Mus musculus	67.05	24.866667
Mus musculus	67.05	24.866667
Mus musculus	67.628056	24.546944
Mus musculus	67.628056	24.546944
Mus musculus	67.05	24.866667
Mus musculus	67.05	24.866667
Mus musculus	67.628056	24.546944
Mus musculus	68.1375	25.954722
Mus musculus	53.69	32.32
Mus musculus	53.69	32.32
Mus musculus	69.1123	34.518117
Mus musculus	65.737175	31.628871
Mus musculus	105	35
Mus musculus	119.516667	-1.016667
Mus musculus	119.533333	-1.05
Mus musculus	104.8314	22.7694
Mus musculus	119.533333	-1.116667
Mus musculus	127.6782507	26.2553341
Mus musculus	125	11.25
Mus musculus	88.716667	27.23333
Mus musculus	88.531357	27.117008
Mus musculus	88.76667	26.33333
Mus musculus	100.199997	27.049999
Mus musculus	103.166657	22.06666
Mus musculus	125.300003	7.1
Mus musculus	79.866669	6.85
Mus musculus	123.651819	13.4031
Mus musculus	85.316666	27.716667
Mus musculus	122.516602	12.4833
Mus musculus	80.76667	7.3
Mus musculus	100.51667	13.75
Mus musculus	102.583336	30.416666
Mus musculus	124.983398	11.15
Mus musculus	108.083336	29.5
Mus musculus	108.099999	29.29837
Mus musculus	108.300003	29.416666
Mus musculus	108.083336	29.5
Mus musculus	107.583336	29.6
Mus musculus	106.916664	28.916666
Mus musculus	88.716667	27.23333
Mus musculus	88.531357	27.117008
Mus musculus	88.366669	26.966669
Mus musculus	88.76667	26.33333
Mus musculus	100.199997	27.049999
Mus musculus	134.081497	-0.867037
Mus musculus	121	14.5834
Mus musculus	124.929169	8.2
Mus musculus	123.25	8.5
Mus musculus	123.016701	9.65
Mus musculus	124.266701	7.3834
Mus musculus	123.651819	13.4031
Mus musculus	125.599999	7.0667
Mus musculus	123.266701	9.3
Mus musculus	118.733299	9.7333
Mus musculus	124.900002	8.1
Mus musculus	123.900002	10.3
Mus musculus	80.98333	7.83333
Mus musculus	79.866669	6.85
Mus musculus	77.576392	13.071694
Mus musculus	77.325512	28.61251
Mus musculus	77.07206	28.638644
Mus musculus	113.99565	22.247585
Mus musculus	77.606974	12.729484
Mus musculus	73.01	33.11
Mus musculus	72.1	33.49
Mus musculus	72.45	32.87
Mus musculus	72.25	33.47
Mus musculus	73.26	33.71
Mus musculus	72.72	32.93
Mus musculus	72.1	33.49
Mus musculus	72.66	32.66
Mus musculus	72.86	32.81
Mus musculus	72.66	32.66
Mus musculus	73.34	33.6
Mus musculus	72.45	32.87
Mus musculus	72.72	32.92
Mus musculus	96.5635	22.0675
Mus musculus	119.433333	-5.15
Mus musculus	122.103996	11.700062
Mus musculus	124.28906	6.37173
Mus musculus	121.81735	17.70702
Mus musculus	123.3834	13.65
Mus musculus	121.48	22.67
Mus musculus	70.8684	35.0992
Mus musculus	106.8	-6.4
Mus musculus	106.75	-6.17
Mus musculus	70.9005	35.1461
Mus musculus	70.8688	35.0418
Mus musculus	70.8374	35.0679
Mus musculus	128.32	-3.57
Mus musculus	70.8661	35.0985
Mus musculus	70.9001	35.1444
Mus musculus	96.5635	22.0675
Mus musculus	70.8672	35.0988
Mus musculus	70.8736	35.0251
Mus musculus	70.8587	35.0732
Mus musculus	70.8424	35.0682
Mus musculus	70.8688	35.0354
Mus musculus	70.8744	35.0248
Mus musculus	123.33	13.67
Mus musculus	128.32	-3.57
Mus musculus	120.47	-8.6
Mus musculus	70.9007	35.1452
Mus musculus	70.8688	35.0416
Mus musculus	70.8706	35.0246
Mus musculus	123.183	9.3833
Mus musculus	70.9016	35.1426
Mus musculus	128.32	-3.57
Mus musculus	70.866	35.0409
Mus musculus	70.858	35.0768
Mus musculus	70.8696	35.0997
Mus musculus	128.35	-3.33
Mus musculus	128.32	-3.57
Mus musculus	96.5635	22.0675
Mus musculus	70.8424	35.0679
Mus musculus	70.8673	35.0409
Mus musculus	70.9016	35.1434
Mus musculus	121.48	22.67
Mus musculus	70.8584	35.0764
Mus musculus	98.22	4.12
Mus musculus	121.48	22.67
Mus musculus	124.3	11.8
Mus musculus	70.8691	35.0416
Mus musculus	70.8307	35.0973
Mus musculus	128.35	-3.33
Mus musculus	123.233	9.25
Mus musculus	70.8713	35.0999
Mus musculus	70.8386	35.0685
Mus musculus	70.9016	35.1434
Mus musculus	70.8342	35.0697
Mus musculus	70.8666	35.0407
Mus musculus	96.5635	22.0675
Mus musculus	70.8721	35.0247
Mus musculus	96.5635	22.0675
Mus musculus	70.8683	35.0409
Mus musculus	121.55	25.15
Mus musculus	70.8652	35.099
Mus musculus	70.9001	35.1468
Mus musculus	128.35	-3.33
Mus musculus	70.9005	35.1461
Mus musculus	70.8682	35.099
Mus musculus	70.8688	35.042
Mus musculus	128.32	-3.57
Mus musculus	70.8378	35.0685
Mus musculus	98.9	2.72
Mus musculus	123.233	9.25
Mus musculus	70.8585	35.0738
Mus musculus	124.117	9.7167
Mus musculus	121.55	25.15
Mus musculus	70.8692	35.0415
Mus musculus	70.8644	35.0244
Mus musculus	70.9005	35.146
Mus musculus	128.35	-3.33
Mus musculus	70.8331	35.0967
Mus musculus	128.35	-3.33
Mus musculus	119.3	26.083333
Mus musculus	100.5	13.71667
Mus musculus	120.564444	15.1908
Mus musculus	120.9834	14.6
Mus musculus	101.11667	13.3
Mus musculus	140.049846	36.902097
Mus musculus	140.027231	36.987171
Mus musculus	140.141979	36.969634
Mus musculus	140.122888	37.019069
Mus musculus	84.135113	28.272607
Mus musculus	100.2272	26.856575
Mus musculus	114.305121	30.592727
Mus musculus	100.269741	25.591005
Mus musculus	121.543827	29.868304
Mus musculus	119.414824	32.170919
Mus musculus	106.551185	29.565685
Mus musculus	102.833196	24.879693
Mus musculus	113.263962	23.129655
Mus musculus	110.290133	25.273529
Mus musculus	78.486674	17.385042
Mus musculus	85.821886	20.282885
Mus musculus	76.63938	12.29581
Mus musculus	77.102489	28.704018
Mus musculus	97.033714	20.788757
Mus musculus	84.412794	28.007195
Mus musculus	94.94548	20.154431
Mus musculus	94.858854	21.169763
Mus musculus	96.089454	21.952164
Mus musculus	141.625457	39.019448
Mus musculus	80.402887	8.30481
Mus musculus	80.582681	7.736619
Mus musculus	80.710265	6.818097
Mus musculus	72.68749	30.917767
Mus musculus	82.751424	27.86904
Mus musculus	93.931581	24.795266
Mus musculus	93.99924	24.64501
Mus musculus	93.937895	24.819397
Mus musculus	42.462174	41.636021
Mus musculus	121.07924	-8.657313
Mus musculus	97.752534	22.966457
Mus musculus	95.253651	20.91803
Mus musculus	91.211933	23.44401
Mus musculus	91.783156	22.3569
Mus musculus	91.885257	22.403032
Mus musculus	123.860664	9.603018
Mus musculus	77.102489	28.704018
Mus musculus	107.622953	-6.814543
Mus musculus	115.188916	-8.409518
Mus musculus	106.804157	-6.603902
Mus musculus	76.956993	10.964636
Mus musculus	77.453758	28.669157
Mus musculus	78.434585	22.467446
Mus musculus	88.36378	22.572645
Mus musculus	75.717724	19.75234
Mus musculus	121.94731	13.934689
Mus musculus	130.145273	-3.238462
Mus musculus	79.861243	6.927079
Mus musculus	80.59371	7.269808
Mus musculus	85.82179	20.249205
Mus musculus	77.164351	31.532209
Mus musculus	76.646754	12.20671
Mus musculus	91.783156	22.3569
Mus musculus	44.986698	37.486301
Mus musculus	36.166672	36.583328
Mus musculus	27.66667	39.366669
Mus musculus	54.648998	36.778198
Mus musculus	100.51667	13.75
Mus musculus	38.783329	37.183331
Mus musculus	43.383331	38.5
Mus musculus	43.25	38.416672
Mus musculus	36.166672	36.626839
Mus musculus	42.366669	38.450001
Mus musculus	42.26667	38.5145
Mus musculus	42.366669	38.450001
Mus musculus	30.26667	40.683331
Mus musculus	27.06667	39.51667
Mus musculus	26.83333	40.083328
Mus musculus	36.883331	37.166672
Mus musculus	27.66667	39.366669
Mus musculus	77.1	31.96667
Mus musculus	78.25	31.53333
Mus musculus	45.03333	36.68333
Mus musculus	44.42417	32.54056
Mus musculus	72.5	35
Mus musculus	77.1	31.96667
Mus musculus	44.39389	33.33861
Mus musculus	77.63333	31.45
Mus musculus	78.2328603	31.5164363
Mus musculus	77.1	31.96667
Mus musculus	77.98333	31.55
Mus musculus	72.23333	34.68333
Mus musculus	51.48	25.25
Mus musculus	74.4689	34.4116
Mus musculus	75.8425	33.4735
Mus musculus	75.0442	33.5265
Mus musculus	51.48	25.25
Mus musculus	74.6096	34.5105
Mus musculus	75.3789	33.7515
Mus musculus	59.03	32.58
Mus musculus	74.9715	33.5302
Mus musculus	74.5229	34.3708
Mus musculus	74.4501	34.4451
Mus musculus	75.3742	33.73
Mus musculus	51.48	25.25
Mus musculus	74.9715	33.5302
Mus musculus	74.4816	34.5209
Mus musculus	75.3812	33.6366
Mus musculus	75.8242	33.4505
Mus musculus	74.9769	34.3533
Mus musculus	75.3742	33.73
Mus musculus	65.8511	31.5028
Mus musculus	75.386	33.7876
Mus musculus	74.4723	34.2867
Mus musculus	74.4816	34.5209
Mus musculus	75.0442	33.5265
Mus musculus	75.3742	33.73
Mus musculus	74.4816	34.5209
Mus musculus	59.03	32.58
Mus musculus	75.8425	33.4735
Mus musculus	75.8425	33.4735
Mus musculus	74.5229	34.3709
Mus musculus	74.9769	34.3533
Mus musculus	75.3846	33.7313
Mus musculus	75.0213	33.5414
Mus musculus	75.3742	33.73
Mus musculus	75.8768	33.5036
Mus musculus	65.8511	31.5028
Mus musculus	35.22222	31.77917
Mus musculus	40.866667	36.4
Mus musculus	45.044772	37.513879
Mus musculus	52.583504	29.592684
Mus musculus	59.359475	35.978644
Mus musculus	46.176257	35.522091
Mus musculus	50.051509	35.765346
Mus musculus	32.955795	34.601614
Mus musculus	33.429859	35.141021
Mus musculus	33.041308	34.678636
Mus musculus	32.685644	35.181359
Mus musculus	33.383641	34.798777
Mus musculus	33.382277	35.18553
Mus musculus	33.357333	34.757255
Mus musculus	42.068838	41.600563
Mus musculus	120.98422	14.599512
Mus musculus	39.811992	40.600033
Mus musculus	51.332779	36.555561
Mus musculus	104.32	52.27
Mus musculus	82.34	45.02
Mus musculus	19.9627	54.7329
Mus musculus	86.57	42.07
Mus musculus	19.969	54.7353
Mus musculus	93.18	36.98
Mus musculus	139.983135	36.596672
Mus musculus	140.004885	36.920028
Mus musculus	140.007932	36.974657
Mus musculus	98.28708	39.77138
Mus musculus	123.917592	47.35421
Mus musculus	94.662013	40.14217
Mus musculus	80.011339	36.967833
Mus musculus	91.137664	29.652679
Mus musculus	75.98976	39.470419
Mus musculus	119.587818	33.415927
Mus musculus	82.981862	46.74488
Mus musculus	80.263463	41.17567
Mus musculus	86.14348	44.299809
Mus musculus	87.61758	43.815765
Mus musculus	101.777984	36.61725
Mus musculus	103.834146	36.061129
Mus musculus	139.495096	35.329771
Mus musculus	54.432984	36.827465
Mus musculus	57.323308	37.474486
Mus musculus	126.449077	37.689949
Mus musculus	127.689377	38.122798
Mus musculus	127.009318	37.26739
Mus musculus	129.06887	35.210014
Mus musculus	64.455577	39.768083
Mus musculus	57.727156	28.665353
