## Supplementary material for "Global climate change effect on Asian *Mus musculus*; Implication from last glacial maximum to the end of the 21^st^ century": BAC final.csv

Species	Longitude	Latitude
bactrianus	89.34876	43.52787
bactrianus	66.8993	32.10427
bactrianus	69.833333	25.5
bactrianus	67	30.2
bactrianus	67.05	24.866667
bactrianus	68.1375	25.954722
bactrianus	65.616667	29.066667
bactrianus	67.05	24.866667
bactrianus	67.05	24.866667
bactrianus	67.05	24.866667
bactrianus	67.05	24.866667
bactrianus	67.628056	24.546944
bactrianus	67.628056	24.546944
bactrianus	67.05	24.866667
bactrianus	67.05	24.866667
bactrianus	67.628056	24.546944
bactrianus	68.1375	25.954722
bactrianus	53.69	32.32
bactrianus	53.69	32.32
bactrianus	69.1123	34.518117
bactrianus	65.737175	31.628871
