## Supplementary material for "Global climate change effect on Asian *Mus musculus*; Implication from last glacial maximum to the end of the 21^st^ century": CAS Final.csv

Species	Longitude	Latitude
castaneus	105	35
castaneus	119.516667	-1.016667
castaneus	119.533333	-1.05
castaneus	104.8314	22.7694
castaneus	119.533333	-1.116667
castaneus	127.6782507	26.2553341
castaneus	125	11.25
castaneus	88.716667	27.23333
castaneus	88.531357	27.117008
castaneus	88.76667	26.33333
castaneus	100.199997	27.049999
castaneus	103.166657	22.06666
castaneus	125.300003	7.1
castaneus	79.866669	6.85
castaneus	123.651819	13.4031
castaneus	85.316666	27.716667
castaneus	122.516602	12.4833
castaneus	80.76667	7.3
castaneus	100.51667	13.75
castaneus	102.583336	30.416666
castaneus	124.983398	11.15
castaneus	108.083336	29.5
castaneus	108.099999	29.29837
castaneus	108.300003	29.416666
castaneus	108.083336	29.5
castaneus	107.583336	29.6
castaneus	106.916664	28.916666
castaneus	88.716667	27.23333
castaneus	88.531357	27.117008
castaneus	88.366669	26.966669
castaneus	88.76667	26.33333
castaneus	100.199997	27.049999
castaneus	134.081497	-0.867037
castaneus	121	14.5834
castaneus	124.929169	8.2
castaneus	123.25	8.5
castaneus	123.016701	9.65
castaneus	124.266701	7.3834
castaneus	123.651819	13.4031
castaneus	125.599999	7.0667
castaneus	123.266701	9.3
castaneus	118.733299	9.7333
castaneus	124.900002	8.1
castaneus	123.900002	10.3
castaneus	80.98333	7.83333
castaneus	79.866669	6.85
castaneus	77.576392	13.071694
castaneus	77.325512	28.61251
castaneus	77.07206	28.638644
castaneus	113.99565	22.247585
castaneus	77.606974	12.729484
castaneus	73.01	33.11
castaneus	72.1	33.49
castaneus	72.45	32.87
castaneus	72.25	33.47
castaneus	73.26	33.71
castaneus	72.72	32.93
castaneus	72.1	33.49
castaneus	72.66	32.66
castaneus	72.86	32.81
castaneus	72.66	32.66
castaneus	73.34	33.6
castaneus	72.45	32.87
castaneus	72.72	32.92
castaneus	96.5635	22.0675
castaneus	119.433333	-5.15
castaneus	122.103996	11.700062
castaneus	124.28906	6.37173
castaneus	121.81735	17.70702
castaneus	123.3834	13.65
castaneus	121.48	22.67
castaneus	70.8684	35.0992
castaneus	106.8	-6.4
castaneus	106.75	-6.17
castaneus	70.9005	35.1461
castaneus	70.8688	35.0418
castaneus	70.8374	35.0679
castaneus	128.32	-3.57
castaneus	70.8661	35.0985
castaneus	70.9001	35.1444
castaneus	96.5635	22.0675
castaneus	70.8672	35.0988
castaneus	70.8736	35.0251
castaneus	70.8587	35.0732
castaneus	70.8424	35.0682
castaneus	70.8688	35.0354
castaneus	70.8744	35.0248
castaneus	123.33	13.67
castaneus	128.32	-3.57
castaneus	120.47	-8.6
castaneus	70.9007	35.1452
castaneus	70.8688	35.0416
castaneus	70.8706	35.0246
castaneus	123.183	9.3833
castaneus	70.9016	35.1426
castaneus	128.32	-3.57
castaneus	70.866	35.0409
castaneus	70.858	35.0768
castaneus	70.8696	35.0997
castaneus	128.35	-3.33
castaneus	128.32	-3.57
castaneus	96.5635	22.0675
castaneus	70.8424	35.0679
castaneus	70.8673	35.0409
castaneus	70.9016	35.1434
castaneus	121.48	22.67
castaneus	70.8584	35.0764
castaneus	98.22	4.12
castaneus	121.48	22.67
castaneus	124.3	11.8
castaneus	70.8691	35.0416
castaneus	70.8307	35.0973
castaneus	128.35	-3.33
castaneus	123.233	9.25
castaneus	70.8713	35.0999
castaneus	70.8386	35.0685
castaneus	70.9016	35.1434
castaneus	70.8342	35.0697
castaneus	70.8666	35.0407
castaneus	96.5635	22.0675
castaneus	70.8721	35.0247
castaneus	96.5635	22.0675
castaneus	70.8683	35.0409
castaneus	121.55	25.15
castaneus	70.8652	35.099
castaneus	70.9001	35.1468
castaneus	128.35	-3.33
castaneus	70.9005	35.1461
castaneus	70.8682	35.099
castaneus	70.8688	35.042
castaneus	128.32	-3.57
castaneus	70.8378	35.0685
castaneus	98.9	2.72
castaneus	123.233	9.25
castaneus	70.8585	35.0738
castaneus	124.117	9.7167
castaneus	121.55	25.15
castaneus	70.8692	35.0415
castaneus	70.8644	35.0244
castaneus	70.9005	35.146
castaneus	128.35	-3.33
castaneus	70.8331	35.0967
castaneus	128.35	-3.33
castaneus	119.3	26.083333
castaneus	100.5	13.71667
castaneus	120.564444	15.1908
castaneus	120.9834	14.6
castaneus	101.11667	13.3
castaneus	140.049846	36.902097
castaneus	140.027231	36.987171
castaneus	140.141979	36.969634
castaneus	140.122888	37.019069
castaneus	84.135113	28.272607
castaneus	100.2272	26.856575
castaneus	114.305121	30.592727
castaneus	100.269741	25.591005
castaneus	121.543827	29.868304
castaneus	119.414824	32.170919
castaneus	106.551185	29.565685
castaneus	102.833196	24.879693
castaneus	113.263962	23.129655
castaneus	110.290133	25.273529
castaneus	78.486674	17.385042
castaneus	85.821886	20.282885
castaneus	76.63938	12.29581
castaneus	77.102489	28.704018
castaneus	97.033714	20.788757
castaneus	84.412794	28.007195
castaneus	94.94548	20.154431
castaneus	94.858854	21.169763
castaneus	96.089454	21.952164
castaneus	141.625457	39.019448
castaneus	80.402887	8.30481
castaneus	80.582681	7.736619
castaneus	80.710265	6.818097
castaneus	72.68749	30.917767
castaneus	82.751424	27.86904
castaneus	93.931581	24.795266
castaneus	93.99924	24.64501
castaneus	93.937895	24.819397
castaneus	42.462174	41.636021
castaneus	121.07924	-8.657313
castaneus	97.752534	22.966457
castaneus	95.253651	20.91803
castaneus	91.211933	23.44401
castaneus	91.783156	22.3569
castaneus	91.885257	22.403032
castaneus	123.860664	9.603018
castaneus	77.102489	28.704018
castaneus	107.622953	-6.814543
castaneus	115.188916	-8.409518
castaneus	106.804157	-6.603902
castaneus	76.956993	10.964636
castaneus	77.453758	28.669157
castaneus	78.434585	22.467446
castaneus	88.36378	22.572645
castaneus	75.717724	19.75234
castaneus	121.94731	13.934689
castaneus	130.145273	-3.238462
castaneus	79.861243	6.927079
castaneus	80.59371	7.269808
castaneus	85.82179	20.249205
castaneus	77.164351	31.532209
castaneus	76.646754	12.20671
castaneus	91.783156	22.3569
