## Supplementary material for "Global climate change effect on Asian *Mus musculus*; Implication from last glacial maximum to the end of the 21^st^ century": DOM Final.csv

Species	Longitude	Latitude
domesticus	44.986698	37.486301
domesticus	36.166672	36.583328
domesticus	27.66667	39.366669
domesticus	54.648998	36.778198
domesticus	100.51667	13.75
domesticus	38.783329	37.183331
domesticus	43.383331	38.5
domesticus	43.25	38.416672
domesticus	36.166672	36.626839
domesticus	42.366669	38.450001
domesticus	42.26667	38.5145
domesticus	42.366669	38.450001
domesticus	30.26667	40.683331
domesticus	27.06667	39.51667
domesticus	26.83333	40.083328
domesticus	36.883331	37.166672
domesticus	27.66667	39.366669
domesticus	77.1	31.96667
domesticus	78.25	31.53333
domesticus	45.03333	36.68333
domesticus	44.42417	32.54056
domesticus	72.5	35
domesticus	77.1	31.96667
domesticus	44.39389	33.33861
domesticus	77.63333	31.45
domesticus	78.2328603	31.5164363
domesticus	77.1	31.96667
domesticus	77.98333	31.55
domesticus	72.23333	34.68333
domesticus	51.48	25.25
domesticus	74.4689	34.4116
domesticus	75.8425	33.4735
domesticus	75.0442	33.5265
domesticus	51.48	25.25
domesticus	74.6096	34.5105
domesticus	75.3789	33.7515
domesticus	59.03	32.58
domesticus	74.9715	33.5302
domesticus	74.5229	34.3708
domesticus	74.4501	34.4451
domesticus	75.3742	33.73
domesticus	51.48	25.25
domesticus	74.9715	33.5302
domesticus	74.4816	34.5209
domesticus	75.3812	33.6366
domesticus	75.8242	33.4505
domesticus	74.9769	34.3533
domesticus	75.3742	33.73
domesticus	65.8511	31.5028
domesticus	75.386	33.7876
domesticus	74.4723	34.2867
domesticus	74.4816	34.5209
domesticus	75.0442	33.5265
domesticus	75.3742	33.73
domesticus	74.4816	34.5209
domesticus	59.03	32.58
domesticus	75.8425	33.4735
domesticus	75.8425	33.4735
domesticus	74.5229	34.3709
domesticus	74.9769	34.3533
domesticus	75.3846	33.7313
domesticus	75.0213	33.5414
domesticus	75.3742	33.73
domesticus	75.8768	33.5036
domesticus	65.8511	31.5028
domesticus	35.22222	31.77917
domesticus	40.866667	36.4
domesticus	45.044772	37.513879
domesticus	52.583504	29.592684
domesticus	59.359475	35.978644
domesticus	46.176257	35.522091
domesticus	50.051509	35.765346
domesticus	32.955795	34.601614
domesticus	33.429859	35.141021
domesticus	33.041308	34.678636
domesticus	32.685644	35.181359
domesticus	33.383641	34.798777
domesticus	33.382277	35.18553
domesticus	33.357333	34.757255
domesticus	42.068838	41.600563
domesticus	120.98422	14.599512
domesticus	39.811992	40.600033
