## Supplementary material for "Global climate change effect on Asian *Mus musculus*; Implication from last glacial maximum to the end of the 21^st^ century": MUS Final.csv

Species	Longitude	Latitude
musculus	51.332779	36.555561
musculus	104.32	52.27
musculus	82.34	45.02
musculus	19.9627	54.7329
musculus	86.57	42.07
musculus	19.969	54.7353
musculus	93.18	36.98
musculus	139.983135	36.596672
musculus	140.004885	36.920028
musculus	140.007932	36.974657
musculus	98.28708	39.77138
musculus	123.917592	47.35421
musculus	94.662013	40.14217
musculus	80.011339	36.967833
musculus	91.137664	29.652679
musculus	75.98976	39.470419
musculus	119.587818	33.415927
musculus	82.981862	46.74488
musculus	80.263463	41.17567
musculus	86.14348	44.299809
musculus	87.61758	43.815765
musculus	101.777984	36.61725
musculus	103.834146	36.061129
musculus	139.495096	35.329771
musculus	54.432984	36.827465
musculus	57.323308	37.474486
musculus	126.449077	37.689949
musculus	127.689377	38.122798
musculus	127.009318	37.26739
musculus	129.06887	35.210014
musculus	64.455577	39.768083
musculus	57.727156	28.665353
